# Small RNA Sequencing Reveals a Distinct MicroRNA Signature between Glucocorticoid Responder and Glucocorticoid Non-responder Primary Human Trabecular Meshwork Cells after Dexamethasone Treatment

**DOI:** 10.1101/2023.06.19.545545

**Authors:** Kandasamy Kathirvel, Xiaochen Fan, Ravinarayanan Haribalaganesh, Devarajan Bharanidharan, Rajendrababu Sharmila, Ramasamy Krishnadas, Veerappan Muthukkaruppan, Colin E. Willoughby, Srinivasan Senthilkumari

**Affiliations:** Department of Ocular Pharmacology, Aravind Medical Research Foundation, Madurai, Tamilnadu, India; Institute of Life Course and Medical Sciences, University of Liverpool, England, United Kingdom; Department of Bioinformatics, Aravind Medical Research Foundation, Madurai, Tamilnadu, India; Glaucoma Clinic, Aravind Eye Hospital, Madurai, Tamilnadu, India; Advisor, Aravind Medical Research Foundation, Madurai, Tamilnadu, India; Genomic Medicine, Biomedical Sciences Research Institute, Ulster University, Northern Ireland, United Kingdom

## Abstract

The present study aimed to understand the role of miRNAs in differential glucocorticoid (GC) responsiveness in human trabecular meshwork (HTM) cells using small RNA sequencing. For this, total RNA was extracted from cultured HTM cells with known GC responsiveness using Human organ-cultured anterior segment (HOCAS) (GC-responder GC-R; n=4) and GC-non-responder (GC-NR; n=4) after treatment with either 100nM dexamethasone (DEX) or ethanol (ETH) for 7 days. Differentially expressed miRNAs (DEMIRs) were compared among 5 groups and validated by RT-PCR. There were 13 and 21 DEMIRs identified in Group #1 (ETH vs DEX-treated GC-R) and Group #2 (ETH vs DEX-treated GC-NR) respectively. Seven miRNAs were found as common miRNAs dysregulated in both GC-R and GC-NR (Group #3). There were 6 and 14 unique DEMIRs were identified in GC-R (Gropu#4) and GC-NR (Group#5) HTM cells respectively. Ingenuity Pathway Analysis identified enriched pathways and biological processes associated with differential GC responsiveness in HTM cells. Integrative analysis of miRNA-mRNA of the same set of HTM cells revealed several molecular regulators for GC non-responsiveness. This is the first study revealed a unique miRNA signature between GC-R and GC-NR HTM cells which raises the possibility of developing new molecular targets for the management of steroid-OHT/glaucoma.
