## Supplementary material for "Small RNA Sequencing Reveals a Distinct MicroRNA Signature between Glucocorticoid Responder and Glucocorticoid Non-responder Primary Human Trabecular Meshwork Cells after Dexamethasone Treatment": List 2A_ mRNAtarget prediction.xlsx

### Sheet: Group #1
© 2000-2023 QIAGEN. All rights reserved.
ID	Symbol	Expr Log Ratio	Source	miRNA Confidence	ID	Symbol	Expr Log Ratio	Pathway
hsa-miR-124-3p	miR-124-3p (and other miRNAs w/seed AAGGCAC)	-6.206	TargetScan Mouse,miRecords	Experimentally Observed,Moderate (predicted)	KLF15	KLF15	2.581
hsa-miR-124-3p	miR-124-3p (and other miRNAs w/seed AAGGCAC)	-6.206	TargetScan Mouse,TargetScan Human	High (predicted),Moderate (predicted)	USP2	USP2	2.218	Protein Ubiquitination Pathway
hsa-miR-2114-3p	miR-2114-3p (and other miRNAs w/seed GAGCCUC)	6.067	TargetScan Human	High (predicted)	CHRNA4	CHRNA4	-4.768	AMPK Signaling,Calcium Signaling,eNOS Signaling,ID1 Signaling Pathway
hsa-miR-2114-3p	miR-2114-3p (and other miRNAs w/seed GAGCCUC)	6.067	TargetScan Human	High (predicted)	DRAXIN	DRAXIN	-2.064
hsa-miR-2114-3p	miR-2114-3p (and other miRNAs w/seed GAGCCUC)	6.067	TargetScan Human	High (predicted)	GJB2	GJB2	-3.072	Gap Junction Signaling,Vitamin-C Transport
hsa-miR-2114-3p	miR-2114-3p (and other miRNAs w/seed GAGCCUC)	6.067	TargetScan Human	High (predicted)	IGJ	JCHAIN	-3.271	Allograft Rejection Signaling,Autoimmune Thyroid Disease Signaling,B Cell Receptor Signaling,Communication between Innate and Adaptive Immune Cells,Dendritic Cell Maturation,Hematopoiesis from Pluripotent Stem Cells,IL-12 Signaling and Production in Macrophages,Macrophage Alternative Activation Signaling Pathway,Neutrophil Extracellular Trap Signaling Pathway,Phagosome Formation,Phospholipase C S…
hsa-miR-2114-3p	miR-2114-3p (and other miRNAs w/seed GAGCCUC)	6.067	TargetScan Human	High (predicted)	KRT8	KRT8	-2.02	Glucocorticoid Receptor Signaling
hsa-miR-2114-3p	miR-2114-3p (and other miRNAs w/seed GAGCCUC)	6.067	TargetScan Human	High (predicted)	NDP	NDP	-3.166	PCP (Planar Cell Polarity) Pathway
hsa-miR-2114-3p	miR-2114-3p (and other miRNAs w/seed GAGCCUC)	6.067	TargetScan Human	High (predicted)	PDZK1IP1	PDZK1IP1	-4.237
hsa-miR-2114-3p	miR-2114-3p (and other miRNAs w/seed GAGCCUC)	6.067	TargetScan Human	High (predicted)	RAMP3	RAMP3	-5.833	Adrenomedullin signaling pathway
hsa-miR-2114-3p	miR-2114-3p (and other miRNAs w/seed GAGCCUC)	6.067	TargetScan Human	High (predicted)	RIC3	RIC3	-2.222
hsa-miR-2114-3p	miR-2114-3p (and other miRNAs w/seed GAGCCUC)	6.067	TargetScan Human	High (predicted)	RTN4RL1	RTN4RL1	-4.648
hsa-miR-2114-3p	miR-2114-3p (and other miRNAs w/seed GAGCCUC)	6.067	TargetScan Human	High (predicted)	S100A14	S100A14	-3.347	S100 Family Signaling Pathway
hsa-miR-2114-5p	miR-2114-5p (miRNAs w/seed AGUCCCU)	3.171	TargetScan Human	High (predicted)	CXADR	CXADR	-3.296	Virus Entry via Endocytic Pathways
hsa-miR-2114-5p	miR-2114-5p (miRNAs w/seed AGUCCCU)	3.171	TargetScan Human	High (predicted)	NTF4	NTF4	-2.958	Axonal Guidance Signaling,Human Embryonic Stem Cell Pluripotency,Neurotrophin/TRK Signaling,S100 Family Signaling Pathway,Thyroid Cancer Signaling
hsa-miR-335-5p	miR-335-5p (and other miRNAs w/seed CAAGAGC)	-1.706	TargetScan Human	High (predicted)	MAP1LC3C	MAP1LC3C	3.007	Autophagy,Sirtuin Signaling Pathway
hsa-miR-483-3p	miR-483-3p (miRNAs w/seed CACUCCU)	4.613	TargetScan Mouse	High (predicted)	CBLC	CBLC	-3.166	Chronic Myeloid Leukemia Signaling
hsa-miR-483-3p	miR-483-3p (miRNAs w/seed CACUCCU)	4.613	Ingenuity Expert Findings,TargetScan Human	Experimentally Observed,High (predicted)	IGF1	IGF1	-3.81	Amyotrophic Lateral Sclerosis Signaling,Autophagy,Axonal Guidance Signaling,Breast Cancer Regulation by Stathmin1,Cardiac Hypertrophy Signaling,Cardiac Hypertrophy Signaling (Enhanced),Clathrin-mediated Endocytosis Signaling,CLEAR Signaling Pathway,CREB Signaling in Neurons,Estrogen Receptor Signaling,Estrogen-Dependent Breast Cancer Signaling,Glioblastoma Multiforme Signaling,Glioma Signaling,Gl…
hsa-miR-483-3p	miR-483-3p (miRNAs w/seed CACUCCU)	4.613	TargetScan Human	High (predicted)	TMEM150C	TMEM150C	-2.678
hsa-miR-483-5p	miR-483-5p (miRNAs w/seed AGACGGG)	4.315	TargetScan Mouse	High (predicted)	CD74	CD74	-4.809	Antigen Presentation Pathway,MIF Regulation of Innate Immunity,MIF-mediated Glucocorticoid Regulation
hsa-miR-483-5p	miR-483-5p (miRNAs w/seed AGACGGG)	4.315	TargetScan Mouse	High (predicted)	FAM3D	FAM3D	-4.053
hsa-miR-483-5p	miR-483-5p (miRNAs w/seed AGACGGG)	4.315	TargetScan Human	High (predicted)	HES2	HES2	-3.473
hsa-miR-483-5p	miR-483-5p (miRNAs w/seed AGACGGG)	4.315	TargetScan Human	High (predicted)	HSH2D	HSH2D	-4.006
hsa-miR-483-5p	miR-483-5p (miRNAs w/seed AGACGGG)	4.315	TargetScan Mouse	High (predicted)	LAMP5	LAMP5	-2.914
hsa-miR-483-5p	miR-483-5p (miRNAs w/seed AGACGGG)	4.315	TargetScan Human	High (predicted)	MZB1	MZB1	-3.247
hsa-miR-483-5p	miR-483-5p (miRNAs w/seed AGACGGG)	4.315	TargetScan Mouse	High (predicted)	RGS16	RGS16	-2.343	G-Protein Coupled Receptor Signaling,Gαq Signaling,IL-17 Signaling,Opioid Signaling Pathway
hsa-miR-5690	miR-5690 (miRNAs w/seed CAGCUAC)	3.609	TargetScan Human	High (predicted)	MS4A6A	MS4A6A	-3.083
hsa-miR-6842-3p	miR-664-1-5p (and other miRNAs w/seed UGGCUGG)	1.497	TargetScan Human	High (predicted)	AOC3	AOC3	-3.419	Agranulocyte Adhesion and Diapedesis,Phenylethylamine Degradation I
hsa-miR-6842-3p	miR-664-1-5p (and other miRNAs w/seed UGGCUGG)	1.497	TargetScan Mouse,TargetScan Human	High (predicted),Moderate (predicted)	B3GAT1	B3GAT1	-3.696	Chondroitin Sulfate Biosynthesis,Dermatan Sulfate Biosynthesis,Glycoaminoglycan-protein Linkage Region Biosynthesis,Heparan Sulfate Biosynthesis
hsa-miR-6842-3p	miR-664-1-5p (and other miRNAs w/seed UGGCUGG)	1.497	TargetScan Mouse,TargetScan Human	High (predicted),Moderate (predicted)	CBFA2T3	CBFA2T3	-3.952
hsa-miR-6842-3p	miR-664-1-5p (and other miRNAs w/seed UGGCUGG)	1.497	TargetScan Mouse	High (predicted)	CPLX1	CPLX1	-2.632	SNARE Signaling Pathway,Synaptogenesis Signaling Pathway
hsa-miR-6842-3p	miR-664-1-5p (and other miRNAs w/seed UGGCUGG)	1.497	TargetScan Mouse	High (predicted)	DACT2	DACT2	-4.328
hsa-miR-6842-3p	miR-664-1-5p (and other miRNAs w/seed UGGCUGG)	1.497	TargetScan Mouse	High (predicted)	DOC2B	DOC2B	-6.305
hsa-miR-6842-3p	miR-664-1-5p (and other miRNAs w/seed UGGCUGG)	1.497	TargetScan Mouse	High (predicted)	EFCC1	EFCC1	-3.684
hsa-miR-6842-3p	miR-664-1-5p (and other miRNAs w/seed UGGCUGG)	1.497	TargetScan Human	High (predicted)	GNG4	GNG4	-4.364	AMPK Signaling,Androgen Signaling,Antiproliferative Role of Somatostatin Receptor 2,Apelin Endothelial Signaling Pathway,Apelin Muscle Signaling Pathway,Axonal Guidance Signaling,Breast Cancer Regulation by Stathmin1,Cardiac Hypertrophy Signaling,Cardiac Hypertrophy Signaling (Enhanced),Cardiac β-adrenergic Signaling,CCR3 Signaling in Eosinophils,CCR5 Signaling in Macrophages,Circadian Rhythm Sig…
hsa-miR-6842-3p	miR-664-1-5p (and other miRNAs w/seed UGGCUGG)	1.497	TargetScan Mouse,TargetScan Human	High (predicted)	HES2	HES2	-3.473
hsa-miR-6842-3p	miR-664-1-5p (and other miRNAs w/seed UGGCUGG)	1.497	TargetScan Mouse	High (predicted)	IGJ	JCHAIN	-3.271	Allograft Rejection Signaling,Autoimmune Thyroid Disease Signaling,B Cell Receptor Signaling,Communication between Innate and Adaptive Immune Cells,Dendritic Cell Maturation,Hematopoiesis from Pluripotent Stem Cells,IL-12 Signaling and Production in Macrophages,Macrophage Alternative Activation Signaling Pathway,Neutrophil Extracellular Trap Signaling Pathway,Phagosome Formation,Phospholipase C S…
hsa-miR-6842-3p	miR-664-1-5p (and other miRNAs w/seed UGGCUGG)	1.497	TargetScan Mouse	High (predicted)	LCP1	LCP1	-3.16
hsa-miR-6842-3p	miR-664-1-5p (and other miRNAs w/seed UGGCUGG)	1.497	TargetScan Mouse	High (predicted)	LYZ	LYZ	-3.961	Atherosclerosis Signaling,Clathrin-mediated Endocytosis Signaling,IL-12 Signaling and Production in Macrophages,LXR/RXR Activation,Production of Nitric Oxide and Reactive Oxygen Species in Macrophages
hsa-miR-6842-3p	miR-664-1-5p (and other miRNAs w/seed UGGCUGG)	1.497	TargetScan Human	High (predicted)	NFAM1	NFAM1	-4.045
hsa-miR-6842-3p	miR-664-1-5p (and other miRNAs w/seed UGGCUGG)	1.497	TargetScan Human	High (predicted)	NGFR	NGFR	-2.057	Acute Phase Response Signaling,Autophagy,Axonal Guidance Signaling,BEX2 Signaling Pathway,Cardiac Hypertrophy Signaling (Enhanced),CDK5 Signaling,Ceramide Signaling,Circadian Rhythm Signaling,CLEAR Signaling Pathway,CREB Signaling in Neurons,Dendritic Cell Maturation,Ephrin A Signaling,FAT10 Cancer Signaling Pathway,Granulocyte Adhesion and Diapedesis,Hepatic Cholestasis,Hepatic Fibrosis / Hepati…
hsa-miR-6842-3p	miR-664-1-5p (and other miRNAs w/seed UGGCUGG)	1.497	TargetScan Mouse,TargetScan Human	High (predicted),Moderate (predicted)	PDZK1IP1	PDZK1IP1	-4.237
hsa-miR-6842-3p	miR-664-1-5p (and other miRNAs w/seed UGGCUGG)	1.497	TargetScan Mouse,TargetScan Human	High (predicted)	PGF	PGF	-2.723	Amyotrophic Lateral Sclerosis Signaling,Axonal Guidance Signaling,BEX2 Signaling Pathway,Bladder Cancer Signaling,Breast Cancer Regulation by Stathmin1,Clathrin-mediated Endocytosis Signaling,Colorectal Cancer Metastasis Signaling,Endocannabinoid Cancer Inhibition Pathway,eNOS Signaling,Ephrin Receptor Signaling,Estrogen Receptor Signaling,Hepatic Fibrosis / Hepatic Stellate Cell Activation,Hepat…
hsa-miR-6842-3p	miR-664-1-5p (and other miRNAs w/seed UGGCUGG)	1.497	TargetScan Human	High (predicted)	POTEH	POTEM (includes others)	-4.551
hsa-miR-6842-3p	miR-664-1-5p (and other miRNAs w/seed UGGCUGG)	1.497	TargetScan Mouse,TargetScan Human	High (predicted),Moderate (predicted)	SDK2	SDK2	-2.22
hsa-miR-6842-3p	miR-664-1-5p (and other miRNAs w/seed UGGCUGG)	1.497	TargetScan Mouse	High (predicted)	SRD5A2	SRD5A2	-4.089	Androgen Biosynthesis
hsa-miR-6842-3p	miR-664-1-5p (and other miRNAs w/seed UGGCUGG)	1.497	TargetScan Human	High (predicted)	TNS4	TNS4	-2.698
hsa-miR-6842-3p	miR-664-1-5p (and other miRNAs w/seed UGGCUGG)	1.497	TargetScan Human	High (predicted)	TYROBP	TYROBP	-3.632	Crosstalk between Dendritic Cells and Natural Killer Cells,Dendritic Cell Maturation,Natural Killer Cell Signaling,Neuroinflammation Signaling Pathway,Role Of Osteoclasts In Rheumatoid Arthritis Signaling Pathway,TREM1 Signaling
hsa-miR-6842-3p	miR-664-1-5p (and other miRNAs w/seed UGGCUGG)	1.497	TargetScan Mouse,TargetScan Human	High (predicted)	VIPR1	VIPR1	-4.735	Breast Cancer Regulation by Stathmin1,cAMP-mediated signaling,CREB Signaling in Neurons,FAK Signaling,G-Protein Coupled Receptor Signaling,Glucocorticoid Receptor Signaling,GPCR-Mediated Integration of Enteroendocrine Signaling Exemplified by an L Cell,Gαs Signaling,Phagosome Formation,S100 Family Signaling Pathway
hsa-miR-6842-3p	miR-664-1-5p (and other miRNAs w/seed UGGCUGG)	1.497	TargetScan Human	High (predicted)	WNK2	WNK2	-4.179
hsa-miR-675-5p	miR-675-5p (and other miRNAs w/seed GGUGCGG)	4.59	TargetScan Human	High (predicted)	ATAD3C	ATAD3C	-2.076
hsa-miR-675-5p	miR-675-5p (and other miRNAs w/seed GGUGCGG)	4.59	TargetScan Human	High (predicted)	CAMK2B	CAMK2B	-2.418	B Cell Receptor Signaling,Breast Cancer Regulation by Stathmin1,Calcium Signaling,cAMP-mediated signaling,Cardiac Hypertrophy Signaling (Enhanced),Chemokine Signaling,Circadian Rhythm Signaling,CREB Signaling in Neurons,Crosstalk between Dendritic Cells and Natural Killer Cells,Dilated Cardiomyopathy Signaling Pathway,Factors Promoting Cardiogenesis in Vertebrates,G-Protein Coupled Receptor Signa…
hsa-miR-675-5p	miR-675-5p (and other miRNAs w/seed GGUGCGG)	4.59	TargetScan Mouse	High (predicted)	HLA-DQB1	HLA-DQB1	-5.438	Allograft Rejection Signaling,Altered T Cell and B Cell Signaling in Rheumatoid Arthritis,Antigen Presentation Pathway,Autoimmune Thyroid Disease Signaling,B Cell Development,Calcium-induced T Lymphocyte Apoptosis,CD28 Signaling in T Helper Cells,CDC42 Signaling,CTLA4 Signaling in Cytotoxic T Lymphocytes,Dendritic Cell Maturation,Glucocorticoid Receptor Signaling,Graft-versus-Host Disease Signali…
hsa-miR-675-5p	miR-675-5p (and other miRNAs w/seed GGUGCGG)	4.59	TargetScan Human	High (predicted)	KCNH6	KCNH6	-3.789
hsa-miR-675-5p	miR-675-5p (and other miRNAs w/seed GGUGCGG)	4.59	TargetScan Human	High (predicted)	LCN2	LCN2	-6.472	Airway Pathology in Chronic Obstructive Pulmonary Disease,Differential Regulation of Cytokine Production in Intestinal Epithelial Cells by IL-17A and IL-17F,IL-17 Signaling,IL-17A Signaling in Fibroblasts
hsa-miR-675-5p	miR-675-5p (and other miRNAs w/seed GGUGCGG)	4.59	TargetScan Human	High (predicted)	PIGR	PIGR	-3.805
hsa-miR-675-5p	miR-675-5p (and other miRNAs w/seed GGUGCGG)	4.59	TargetScan Mouse	High (predicted)	RAP1GAP	RAP1GAP	-2.672	cAMP-mediated signaling,Endocannabinoid Developing Neuron Pathway,G-Protein Coupled Receptor Signaling,Gαi Signaling,ID1 Signaling Pathway,Leukocyte Extravasation Signaling
hsa-miR-675-5p	miR-675-5p (and other miRNAs w/seed GGUGCGG)	4.59	TargetScan Human	High (predicted)	SFN	SFN	-6.019	14-3-3-mediated Signaling,Cell Cycle: G2/M DNA Damage Checkpoint Regulation,CLEAR Signaling Pathway,DNA damage-induced 14-3-3σ Signaling,Epithelial Adherens Junction Signaling,ERK5 Signaling,Hereditary Breast Cancer Signaling,HIPPO signaling,IGF-1 Signaling,Inhibition of ARE-Mediated mRNA Degradation Pathway,MSP-RON Signaling In Cancer Cells Pathway,p53 Signaling,p70S6K Signaling,PI3K/AKT Signali…

### Sheet: Group #2
© 2000-2023 QIAGEN. All rights reserved.
ID	Symbol	Expr Log Ratio	Source	miRNA Confidence	ID	Symbol	Expr Log Ratio	Pathway
hsa-miR-10396b-5p	miR-10396b-5p (and other miRNAs w/seed GGCGGGG)	2.658	TargetScan Mouse,TargetScan Human	High (predicted),Moderate (predicted)	CERS1	CERS1	-2.066
hsa-miR-10396b-5p	miR-10396b-5p (and other miRNAs w/seed GGCGGGG)	2.658	TargetScan Mouse	High (predicted)	CHAC1	CHAC1	-2.429	Ferroptosis Signaling Pathway,γ-glutamyl Cycle
hsa-miR-10396b-5p	miR-10396b-5p (and other miRNAs w/seed GGCGGGG)	2.658	TargetScan Mouse	High (predicted)	INA	INA	-2.3
hsa-miR-10396b-5p	miR-10396b-5p (and other miRNAs w/seed GGCGGGG)	2.658	TargetScan Mouse	High (predicted)	NMNAT2	NMNAT2	-3.015	NAD Biosynthesis from 2-amino-3-carboxymuconate Semialdehyde,NAD biosynthesis II (from tryptophan),NAD Biosynthesis III,NAD Salvage Pathway II,NAD Salvage Pathway III,NAD Signaling Pathway
hsa-miR-10396b-5p	miR-10396b-5p (and other miRNAs w/seed GGCGGGG)	2.658	TargetScan Mouse	High (predicted)	UNC5B	UNC5B	-2.28	Axonal Guidance Signaling,Netrin Signaling
hsa-miR-181b-2-3p	miR-181b-1-3p (and other miRNAs w/seed UCACUGA)	-1.211	TargetScan Mouse	High (predicted)	FAM150B	ALKAL2	2.797
hsa-miR-181b-2-3p	miR-181b-1-3p (and other miRNAs w/seed UCACUGA)	-1.211	TargetScan Human	High (predicted)	MOB3B	MOB3B	2.45
hsa-miR-320a-5p	miR-320-5p (and other miRNAs w/seed CCUUCUC)	3.471	TargetScan Mouse	High (predicted)	CHAC1	CHAC1	-2.429	Ferroptosis Signaling Pathway,γ-glutamyl Cycle
hsa-miR-4328	miR-4328 (miRNAs w/seed CAGUUUU)	4.108	TargetScan Human	High (predicted)	SLC24A2	SLC24A2	-3.894
hsa-miR-483-5p	miR-483-5p (miRNAs w/seed AGACGGG)	4.655	TargetScan Human	High (predicted)	ASPN	ASPN	-2.03
hsa-miR-483-5p	miR-483-5p (miRNAs w/seed AGACGGG)	4.655	TargetScan Mouse	High (predicted)	CCND2	CCND2	-2.316	Aryl Hydrocarbon Receptor Signaling,Breast Cancer Regulation by Stathmin1,Cell Cycle: G1/S Checkpoint Regulation,Chronic Myeloid Leukemia Signaling,Cyclins and Cell Cycle Regulation,Endocannabinoid Cancer Inhibition Pathway,Erythropoietin Signaling Pathway,GADD45 Signaling,Glioblastoma Multiforme Signaling,Glioma Signaling,Hereditary Breast Cancer Signaling,IL-8 Signaling,Molecular Mechanisms of …
hsa-miR-483-5p	miR-483-5p (miRNAs w/seed AGACGGG)	4.655	TargetScan Mouse	High (predicted)	RGS16	RGS16	-2.208	G-Protein Coupled Receptor Signaling,Gαq Signaling,IL-17 Signaling,Opioid Signaling Pathway
hsa-miR-486-3p	miR-486-3p (and other miRNAs w/seed GGGGCAG)	-1.336	TargetScan Mouse,TargetScan Human	High (predicted)	DUSP5	DUSP5	2.415	3-phosphoinositide Biosynthesis,3-phosphoinositide Degradation,D-myo-inositol (1,4,5,6)-Tetrakisphosphate Biosynthesis,D-myo-inositol (3,4,5,6)-tetrakisphosphate Biosynthesis,D-myo-inositol-5-phosphate Metabolism,Protein Kinase A Signaling,Superpathway of Inositol Phosphate Compounds,T Cell Receptor Signaling
hsa-miR-486-3p	miR-486-3p (and other miRNAs w/seed GGGGCAG)	-1.336	TargetScan Human	High (predicted)	LGI3	LGI3	3.7
hsa-miR-486-3p	miR-486-3p (and other miRNAs w/seed GGGGCAG)	-1.336	TargetScan Human	High (predicted)	MOB3B	MOB3B	2.45
hsa-miR-486-3p	miR-486-3p (and other miRNAs w/seed GGGGCAG)	-1.336	TargetScan Human	High (predicted)	MREG	MREG	2.469
hsa-miR-486-3p	miR-486-3p (and other miRNAs w/seed GGGGCAG)	-1.336	TargetScan Mouse,TargetScan Human	High (predicted)	PER1	PER1	2.203	Circadian Rhythm Signaling
hsa-miR-486-3p	miR-486-3p (and other miRNAs w/seed GGGGCAG)	-1.336	TargetScan Human	High (predicted)	PPP1R14A	PPP1R14A	2.857	3-phosphoinositide Biosynthesis,3-phosphoinositide Degradation,Breast Cancer Regulation by Stathmin1,Cardiac β-adrenergic Signaling,CDK5 Signaling,D-myo-inositol (1,4,5,6)-Tetrakisphosphate Biosynthesis,D-myo-inositol (3,4,5,6)-tetrakisphosphate Biosynthesis,D-myo-inositol-5-phosphate Metabolism,Dopamine Receptor Signaling,Dopamine-DARPP32 Feedback in cAMP Signaling,ERK/MAPK Signaling,HIPPO signa…
hsa-miR-486-3p	miR-486-3p (and other miRNAs w/seed GGGGCAG)	-1.336	TargetScan Mouse,TargetScan Human	High (predicted),Moderate (predicted)	SOX13	SOX13	2.084	WNT/β-catenin Signaling
hsa-miR-486-3p	miR-486-3p (and other miRNAs w/seed GGGGCAG)	-1.336	TargetScan Mouse,TargetScan Human	High (predicted)	ZBTB16	ZBTB16	8.478	RAR Activation
hsa-miR-6842-3p	miR-664-1-5p (and other miRNAs w/seed UGGCUGG)	1.497	TargetScan Human	High (predicted)	ADM2	ADM2	-2.935
hsa-miR-6842-3p	miR-664-1-5p (and other miRNAs w/seed UGGCUGG)	1.497	TargetScan Human	High (predicted)	NGFR	NGFR	-2.652	Acute Phase Response Signaling,Autophagy,Axonal Guidance Signaling,BEX2 Signaling Pathway,Cardiac Hypertrophy Signaling (Enhanced),CDK5 Signaling,Ceramide Signaling,Circadian Rhythm Signaling,CLEAR Signaling Pathway,CREB Signaling in Neurons,Dendritic Cell Maturation,Ephrin A Signaling,FAT10 Cancer Signaling Pathway,Granulocyte Adhesion and Diapedesis,Hepatic Cholestasis,Hepatic Fibrosis / Hepati…
hsa-miR-10396a-5p	miR-744-5p (and other miRNAs w/seed GCGGGGC)	2.603	TargetScan Mouse,TargetScan Human	High (predicted),Moderate (predicted)	CERS1	CERS1	-2.066
hsa-miR-10396a-5p	miR-744-5p (and other miRNAs w/seed GCGGGGC)	2.603	TargetScan Mouse	High (predicted)	CHAC1	CHAC1	-2.429	Ferroptosis Signaling Pathway,γ-glutamyl Cycle
hsa-miR-10396a-5p	miR-744-5p (and other miRNAs w/seed GCGGGGC)	2.603	TargetScan Human	High (predicted)	IL32	IL32	-2.906	Dendritic Cell Maturation,Role of Cytokines in Mediating Communication between Immune Cells,Role of Macrophages, Fibroblasts and Endothelial Cells in Rheumatoid Arthritis
hsa-miR-10396a-5p	miR-744-5p (and other miRNAs w/seed GCGGGGC)	2.603	TargetScan Human	High (predicted)	RGS16	RGS16	-2.208	G-Protein Coupled Receptor Signaling,Gαq Signaling,IL-17 Signaling,Opioid Signaling Pathway
hsa-miR-10396a-5p	miR-744-5p (and other miRNAs w/seed GCGGGGC)	2.603	TargetScan Human	High (predicted)	SLC7A5	SLC7A5	-2.135	Autophagy,NAD Signaling Pathway

### Sheet: Group #3
© 2000-2023 QIAGEN. All rights reserved.
ID	Symbol	Expr Log Ratio	Source	miRNA Confidence	ID	Symbol	Expr Log Ratio	Pathway
hsa-miR-483-5p	miR-483-5p (miRNAs w/seed AGACGGG)	4.315	TargetScan Mouse	High (predicted)	RGS16	RGS16	-2.343	G-Protein Coupled Receptor Signaling,Gαq Signaling,IL-17 Signaling,Opioid Signaling Pathway
hsa-miR-6842-3p	miR-664-1-5p (and other miRNAs w/seed UGGCUGG)	1.497	TargetScan Human	High (predicted)	NGFR	NGFR	-2.057	Acute Phase Response Signaling,Autophagy,Axonal Guidance Signaling,BEX2 Signaling Pathway,Cardiac Hypertrophy Signaling (Enhanced),CDK5 Signaling,Ceramide Signaling,Circadian Rhythm Signaling,CLEAR Signaling Pathway,CREB Signaling in Neurons,Dendritic Cell Maturation,Ephrin A Signaling,FAT10 Cancer Signaling Pathway,Granulocyte Adhesion and Diapedesis,Hepatic Cholestasis,Hepatic Fibrosis / Hepati…

### Sheet: Group #4
© 2000-2023 QIAGEN. All rights reserved.
ID	Symbol	Expr Log Ratio	Source	miRNA Confidence	ID	Symbol	Expr Log Ratio	Pathway
hsa-miR-124-3p	miR-124-3p (and other miRNAs w/seed AAGGCAC)	-6.206	TargetScan Mouse,miRecords	Experimentally Observed,Moderate (predicted)	KLF15	KLF15	2.581
hsa-miR-2114-3p	miR-2114-3p (and other miRNAs w/seed GAGCCUC)	6.067	TargetScan Human	High (predicted)	CHRNA4	CHRNA4	-4.768	AMPK Signaling,Calcium Signaling,eNOS Signaling,ID1 Signaling Pathway
hsa-miR-2114-3p	miR-2114-3p (and other miRNAs w/seed GAGCCUC)	6.067	TargetScan Human	High (predicted)	DRAXIN	DRAXIN	-2.064
hsa-miR-2114-3p	miR-2114-3p (and other miRNAs w/seed GAGCCUC)	6.067	TargetScan Human	High (predicted)	GJB2	GJB2	-3.072	Gap Junction Signaling,Vitamin-C Transport
hsa-miR-2114-3p	miR-2114-3p (and other miRNAs w/seed GAGCCUC)	6.067	TargetScan Human	High (predicted)	IGJ	JCHAIN	-3.271	Allograft Rejection Signaling,Autoimmune Thyroid Disease Signaling,B Cell Receptor Signaling,Communication between Innate and Adaptive Immune Cells,Dendritic Cell Maturation,Hematopoiesis from Pluripotent Stem Cells,IL-12 Signaling and Production in Macrophages,Macrophage Alternative Activation Signaling Pathway,Neutrophil Extracellular Trap Signaling Pathway,Phagosome Formation,Phospholipase C S…
hsa-miR-2114-3p	miR-2114-3p (and other miRNAs w/seed GAGCCUC)	6.067	TargetScan Human	High (predicted)	KRT8	KRT8	-2.02	Glucocorticoid Receptor Signaling
hsa-miR-2114-3p	miR-2114-3p (and other miRNAs w/seed GAGCCUC)	6.067	TargetScan Human	High (predicted)	NDP	NDP	-3.166	PCP (Planar Cell Polarity) Pathway
hsa-miR-2114-3p	miR-2114-3p (and other miRNAs w/seed GAGCCUC)	6.067	TargetScan Human	High (predicted)	PDZK1IP1	PDZK1IP1	-4.237
hsa-miR-2114-3p	miR-2114-3p (and other miRNAs w/seed GAGCCUC)	6.067	TargetScan Human	High (predicted)	RAMP3	RAMP3	-5.833	Adrenomedullin signaling pathway
hsa-miR-2114-3p	miR-2114-3p (and other miRNAs w/seed GAGCCUC)	6.067	TargetScan Human	High (predicted)	RIC3	RIC3	-2.222
hsa-miR-2114-3p	miR-2114-3p (and other miRNAs w/seed GAGCCUC)	6.067	TargetScan Human	High (predicted)	RTN4RL1	RTN4RL1	-4.648
hsa-miR-2114-3p	miR-2114-3p (and other miRNAs w/seed GAGCCUC)	6.067	TargetScan Human	High (predicted)	S100A14	S100A14	-3.347	S100 Family Signaling Pathway
hsa-miR-2114-5p	miR-2114-5p (miRNAs w/seed AGUCCCU)	3.171	TargetScan Human	High (predicted)	CXADR	CXADR	-3.296	Virus Entry via Endocytic Pathways
hsa-miR-2114-5p	miR-2114-5p (miRNAs w/seed AGUCCCU)	3.171	TargetScan Human	High (predicted)	NTF4	NTF4	-2.958	Axonal Guidance Signaling,Human Embryonic Stem Cell Pluripotency,Neurotrophin/TRK Signaling,S100 Family Signaling Pathway,Thyroid Cancer Signaling
hsa-miR-335-5p	miR-335-5p (and other miRNAs w/seed CAAGAGC)	-1.706	TargetScan Human	High (predicted)	MAP1LC3C	MAP1LC3C	3.007	Autophagy,Sirtuin Signaling Pathway

### Sheet: Group #5
© 2000-2023 QIAGEN. All rights reserved.
ID	Symbol	Expr Log Ratio	Source	miRNA Confidence	ID	Symbol	Expr Log Ratio	Pathway
hsa-miR-10396b-5p	miR-10396b-5p (and other miRNAs w/seed GGCGGGG)	2.658	TargetScan Mouse	High (predicted)	CHAC1	CHAC1	-2.429	Ferroptosis Signaling Pathway,γ-glutamyl Cycle
hsa-miR-10396b-5p	miR-10396b-5p (and other miRNAs w/seed GGCGGGG)	2.658	TargetScan Mouse	High (predicted)	INA	INA	-2.3
hsa-miR-10396b-5p	miR-10396b-5p (and other miRNAs w/seed GGCGGGG)	2.658	TargetScan Mouse	High (predicted)	NMNAT2	NMNAT2	-3.015	NAD Biosynthesis from 2-amino-3-carboxymuconate Semialdehyde,NAD biosynthesis II (from tryptophan),NAD Biosynthesis III,NAD Salvage Pathway II,NAD Salvage Pathway III,NAD Signaling Pathway
hsa-miR-10396b-5p	miR-10396b-5p (and other miRNAs w/seed GGCGGGG)	2.658	TargetScan Mouse	High (predicted)	UNC5B	UNC5B	-2.28	Axonal Guidance Signaling,Netrin Signaling
hsa-miR-181b-2-3p	miR-181b-1-3p (and other miRNAs w/seed UCACUGA)	-1.211	TargetScan Mouse	High (predicted)	FAM150B	ALKAL2	2.797
hsa-miR-320a-5p	miR-320-5p (and other miRNAs w/seed CCUUCUC)	3.471	TargetScan Mouse	High (predicted)	CHAC1	CHAC1	-2.429	Ferroptosis Signaling Pathway,γ-glutamyl Cycle
hsa-miR-4328	miR-4328 (miRNAs w/seed CAGUUUU)	4.108	TargetScan Human	High (predicted)	SLC24A2	SLC24A2	-3.894
hsa-miR-486-3p	miR-486-3p (and other miRNAs w/seed GGGGCAG)	-1.336	TargetScan Mouse,TargetScan Human	High (predicted)	DUSP5	DUSP5	2.415	3-phosphoinositide Biosynthesis,3-phosphoinositide Degradation,D-myo-inositol (1,4,5,6)-Tetrakisphosphate Biosynthesis,D-myo-inositol (3,4,5,6)-tetrakisphosphate Biosynthesis,D-myo-inositol-5-phosphate Metabolism,Protein Kinase A Signaling,Superpathway of Inositol Phosphate Compounds,T Cell Receptor Signaling
hsa-miR-486-3p	miR-486-3p (and other miRNAs w/seed GGGGCAG)	-1.336	TargetScan Human	High (predicted)	LGI3	LGI3	3.7
hsa-miR-486-3p	miR-486-3p (and other miRNAs w/seed GGGGCAG)	-1.336	TargetScan Human	High (predicted)	MREG	MREG	2.469
hsa-miR-486-3p	miR-486-3p (and other miRNAs w/seed GGGGCAG)	-1.336	TargetScan Mouse,TargetScan Human	High (predicted),Moderate (predicted)	SOX13	SOX13	2.084	WNT/β-catenin Signaling
hsa-miR-10396a-5p	miR-744-5p (and other miRNAs w/seed GCGGGGC)	2.603	TargetScan Mouse	High (predicted)	CHAC1	CHAC1	-2.429	Ferroptosis Signaling Pathway,γ-glutamyl Cycle
hsa-miR-10396a-5p	miR-744-5p (and other miRNAs w/seed GCGGGGC)	2.603	TargetScan Human	High (predicted)	IL32	IL32	-2.906	Dendritic Cell Maturation,Role of Cytokines in Mediating Communication between Immune Cells,Role of Macrophages, Fibroblasts and Endothelial Cells in Rheumatoid Arthritis
hsa-miR-10396a-5p	miR-744-5p (and other miRNAs w/seed GCGGGGC)	2.603	TargetScan Human	High (predicted)	SLC7A5	SLC7A5	-2.135	Autophagy,NAD Signaling Pathway
