## Supplementary material for "Small RNA Sequencing Reveals a Distinct MicroRNA Signature between Glucocorticoid Responder and Glucocorticoid Non-responder Primary Human Trabecular Meshwork Cells after Dexamethasone Treatment": List 2B_ Pathway analysis for target mRNA List2A.xlsx

### Sheet: Group #1
Term	Overlap	P-value	Adjusted P-value	Old P-value	Old Adjusted P-value	Odds Ratio	Combined Score	Genes
Ras signaling pathway	5/232	0.0004747	0.0531664	0	0	8.51559	65.1683	NTF4;NGFR;GNG4;IGF1;PGF
Rap1 signaling pathway	4/210	0.00283158	0.0898975	0	0	7.37043	43.2417	NGFR;IGF1;RAP1GAP;PGF
PI3K-Akt signaling pathway	5/354	0.00307998	0.0898975	0	0	5.50452	31.8317	NTF4;NGFR;GNG4;IGF1;PGF
Cholinergic synapse	3/113	0.0039158	0.0898975	0	0	10.2062	56.5701	CAMK2B;CHRNA4;GNG4
Neurotrophin signaling pathway	3/119	0.00452573	0.0898975	0	0	9.67534	52.2273	NTF4;CAMK2B;NGFR
Aldosterone-regulated sodium reabsorption	2/37	0.00481594	0.0898975	0	0	21.0677	112.414	SFN;IGF1
Intestinal immune network for IgA production	2/48	0.00799787	0.127966	0	0	16.0209	77.3584	PIGR;HLA-DQB1
MAPK signaling pathway	4/294	0.00922851	0.129199	0	0	5.21326	24.4265	NTF4;NGFR;IGF1;PGF
Viral myocarditis	2/60	0.012284	0.152868	0	0	12.6986	55.8669	CXADR;HLA-DQB1
Tuberculosis	3/180	0.0140175	0.156996	0	0	6.32139	26.9762	CAMK2B;CD74;HLA-DQB1
p53 signaling pathway	2/73	0.0178216	0.173898	0	0	10.3667	41.7503	SFN;IGF1
Glioma	2/75	0.0187517	0.173898	0	0	10.0817	40.0895	CAMK2B;IGF1
Antigen processing and presentation	2/78	0.0201845	0.173898	0	0	9.68226	37.7883	CD74;HLA-DQB1
Circadian entrainment	2/97	0.0302589	0.215843	0	0	7.7384	27.0687	CAMK2B;GNG4
Prostate cancer	2/97	0.0302589	0.215843	0	0	7.7384	27.0687	SRD5A2;IGF1
Inflammatory mediator regulation of TRP channels	2/98	0.0308348	0.215843	0	0	7.65741	26.641	CAMK2B;IGF1
HIF-1 signaling pathway	2/109	0.0374502	0.246731	0	0	6.86639	22.5543	CAMK2B;IGF1
Phenylalanine metabolism	1/17	0.0465665	0.289747	0	0	22.6455	69.4507	AOC3

### Sheet: Group #2
Term	Overlap	P-value	Adjusted P-value	Old P-value	Old Adjusted P-value	Odds Ratio	Combined Score	Genes
Transcriptional misregulation in cancer	3/192	0.00133888	0.0481997	0	0	15.7048	103.901	NGFR;CCND2;ZBTB16
Circadian rhythm	1/31	0.0350675	0.223494	0	0	30.2227	101.261	PER1
Nicotinate and nicotinamide metabolism	1/35	0.0395057	0.223494	0	0	26.6618	86.1524	NMNAT2
MAPK signaling pathway	2/294	0.0444799	0.223494	0	0	6.42042	19.985	DUSP5;NGFR
Cytokine-cytokine receptor interaction	2/295	0.0447526	0.223494	0	0	6.39818	19.8766	IL32;NGFR

### Sheet: Group #3
Term	Overlap	P-value	Adjusted P-value	Old P-value	Old Adjusted P-value	Odds Ratio	Combined Score	Genes
Neurotrophin signaling pathway	1/119	0.0177447	0.0498314	0	0	84.2331	339.599	NGFR
Apoptosis	1/142	0.02115	0.0498314	0	0	70.4113	271.514	NGFR
Transcriptional misregulation in cancer	1/192	0.0285256	0.0498314	0	0	51.8482	184.421	NGFR
Rap1 signaling pathway	1/210	0.0311718	0.0498314	0	0	47.3397	164.186	NGFR
Ras signaling pathway	1/232	0.0343994	0.0498314	0	0	42.7835	144.168	NGFR
MAPK signaling pathway	1/294	0.0434568	0.0498314	0	0	33.6246	105.446	NGFR
Cytokine-cytokine receptor interaction	1/295	0.0436025	0.0498314	0	0	33.5085	104.97	NGFR

### Sheet: Group #4
Term	Overlap	P-value	Adjusted P-value	Old P-value	Old Adjusted P-value	Odds Ratio	Combined Score	Genes
Nicotine addiction	1/40	0.0315359	0.172157	0	0	34.094	117.85	CHRNA4
Ferroptosis	1/41	0.0323122	0.172157	0	0	33.24	114.09	MAP1LC3C
Viral myocarditis	1/60	0.046952	0.172157	0	0	22.5141	68.8624	CXADR

### Sheet: Group #5
Term	Overlap	P-value	Adjusted P-value	Old P-value	Old Adjusted P-value	Odds Ratio	Combined Score	Genes
Nicotinate and nicotinamide metabolism	1/35	0.0225192	0.103996	0	0	48.9044	185.513	NMNAT2
Glutathione metabolism	1/57	0.0364336	0.103996	0	0	29.6592	98.2392	CHAC1
Central carbon metabolism in cancer	1/70	0.0445695	0.103996	0	0	24.0556	74.8297	SLC7A5
