## Supplementary material for "Small RNA Sequencing Reveals a Distinct MicroRNA Signature between Glucocorticoid Responder and Glucocorticoid Non-responder Primary Human Trabecular Meshwork Cells after Dexamethasone Treatment": List 2C_ Pathway analysis of mRNA target using IPA software.xls

### Sheet: Group #1
© 2000-2023 QIAGEN. All rights reserved.
Ingenuity Canonical Pathways	-log(p-value)	Ratio	z-score	Molecules
ID1 Signaling Pathway	2.97	0.0199	0	CHRNA4,NGFR,PGF,RAP1GAP
Antigen Presentation Pathway	2.46	0.0513	#NUM!	CD74,HLA-DQB1
Axonal Guidance Signaling	2.25	0.00982	#NUM!	GNG4,IGF1,NGFR,NTF4,PGF
IL-17 Signaling	2.07	0.016	#NUM!	LCN2,PGF,RGS16
Role of JAK2 in Hormone-like Cytokine Signaling	2.07	0.0323	#NUM!	IGF1,PGF
Phenylethylamine Degradation I	2.05	0.25	#NUM!	AOC3
Hepatic Fibrosis / Hepatic Stellate Cell Activation	2.02	0.0155	#NUM!	IGF1,NGFR,PGF
Breast Cancer Regulation by Stathmin1	1.98	0.00842	-1	CAMK2B,GNG4,IGF1,PGF,VIPR1
Clathrin-mediated Endocytosis Signaling	1.94	0.0144	#NUM!	IGF1,LYZ,PGF
HIF1α Signaling	1.94	0.0144	#NUM!	CAMK2B,IGF1,PGF
CREB Signaling in Neurons	1.94	0.00824	-2	CAMK2B,GNG4,IGF1,NGFR,VIPR1
Autophagy	1.9	0.0139	#NUM!	IGF1,MAP1LC3C,NGFR
Neurotrophin/TRK Signaling	1.88	0.0256	#NUM!	NGFR,NTF4
Thyroid Cancer Signaling	1.87	0.0253	#NUM!	IGF1,NTF4
Protein Kinase A Signaling	1.87	0.00973	#NUM!	CAMK2B,GNG4,NGFR,SFN
Role of NFAT in Cardiac Hypertrophy	1.86	0.0134	#NUM!	CAMK2B,GNG4,IGF1
BEX2 Signaling Pathway	1.83	0.0244	#NUM!	NGFR,PGF
Glycoaminoglycan-protein Linkage Region Biosynthesis	1.81	0.143	#NUM!	B3GAT1
cAMP-mediated signaling	1.8	0.0127	#NUM!	CAMK2B,RAP1GAP,VIPR1
Crosstalk between Dendritic Cells and Natural Killer Cells	1.75	0.022	#NUM!	CAMK2B,TYROBP
G-Protein Coupled Receptor Signaling	1.69	0.00711	-0.447	CAMK2B,GNG4,RAP1GAP,RGS16,VIPR1
VEGF Signaling	1.68	0.0202	#NUM!	PGF,SFN
Circadian Rhythm Signaling	1.65	0.0112	#NUM!	CAMK2B,GNG4,NGFR
IGF-1 Signaling	1.63	0.019	#NUM!	IGF1,SFN
PD-1, PD-L1 cancer immunotherapy pathway	1.62	0.0187	#NUM!	HLA-DQB1,NGFR
Opioid Signaling Pathway	1.6	0.0107	#NUM!	CAMK2B,GNG4,RGS16
CLEAR Signaling Pathway	1.58	0.0105	#NUM!	IGF1,NGFR,SFN
Amyotrophic Lateral Sclerosis Signaling	1.55	0.0172	#NUM!	IGF1,PGF
S100 Family Signaling Pathway	1.54	0.00648	-2.236	CAMK2B,NTF4,PGF,S100A14,VIPR1
LXR/RXR Activation	1.51	0.0163	#NUM!	LYZ,NGFR
Glioma Signaling	1.49	0.016	#NUM!	CAMK2B,IGF1
Gαs Signaling	1.49	0.0159	#NUM!	GNG4,VIPR1
Endocannabinoid Developing Neuron Pathway	1.48	0.0157	#NUM!	GNG4,RAP1GAP
Cardiac Hypertrophy Signaling (Enhanced)	1.48	0.00738	#NUM!	CAMK2B,GNG4,IGF1,NGFR
STAT3 Pathway	1.43	0.0148	#NUM!	IGF1,NGFR
SNARE Signaling Pathway	1.43	0.0147	#NUM!	CAMK2B,CPLX1
Role of Macrophages, Fibroblasts and Endothelial Cells in Rheumatoid Arthritis	1.41	0.00904	#NUM!	CAMK2B,NGFR,PGF
Gαi Signaling	1.4	0.0143	#NUM!	GNG4,RAP1GAP
MSP-RON Signaling In Cancer Cells Pathway	1.4	0.0143	#NUM!	PGF,SFN
Role Of Chondrocytes In Rheumatoid Arthritis Signaling Pathway	1.4	0.0142	#NUM!	NGFR,PGF
Glucocorticoid Receptor Signaling	1.38	0.00687	#NUM!	HLA-DQB1,IGF1,KRT8,VIPR1
Androgen Biosynthesis	1.34	0.0476	#NUM!	SRD5A2
eNOS Signaling	1.32	0.0128	#NUM!	CHRNA4,PGF
Necroptosis Signaling Pathway	1.32	0.0128	#NUM!	CAMK2B,NGFR
Differential Regulation of Cytokine Production in Intestinal Epithelial Cells by IL-17A and IL-17F	1.3	0.0435	#NUM!	LCN2
Vitamin-C Transport	1.3	0.0435	#NUM!	GJB2
Pathogen Induced Cytokine Storm Signaling Pathway	1.29	0.00809	#NUM!	HLA-DQB1,NGFR,PGF
Inhibition of ARE-Mediated mRNA Degradation Pathway	1.29	0.0123	#NUM!	NGFR,SFN
Gαq Signaling	1.25	0.0118	#NUM!	GNG4,RGS16
Tumor Microenvironment Pathway	1.21	0.0112	#NUM!	IGF1,PGF
Estrogen Receptor Signaling	1.19	0.00733	#NUM!	GNG4,IGF1,PGF
GNRH Signaling	1.16	0.0105	#NUM!	CAMK2B,GNG4
Production of Nitric Oxide and Reactive Oxygen Species in Macrophages	1.16	0.0105	#NUM!	LYZ,NGFR
Pulmonary Healing Signaling Pathway	1.13	0.0101	#NUM!	NGFR,PGF
Ephrin Receptor Signaling	1.12	0.0099	#NUM!	GNG4,PGF
MIF-mediated Glucocorticoid Regulation	1.11	0.0278	#NUM!	CD74
IL-8 Signaling	1.09	0.00952	#NUM!	GNG4,PGF
IL-17A Signaling in Fibroblasts	1.09	0.0263	#NUM!	LCN2
Calcium Signaling	1.06	0.00909	#NUM!	CAMK2B,CHRNA4
Thrombin Signaling	1.04	0.00889	#NUM!	CAMK2B,GNG4
Role of Osteoblasts, Osteoclasts and Chondrocytes in Rheumatoid Arthritis	1.03	0.00877	#NUM!	IGF1,NGFR
MIF Regulation of Innate Immunity	1.03	0.0227	#NUM!	CD74
DNA damage-induced 14-3-3σ Signaling	1.01	0.0217	#NUM!	SFN
Role of IL-17F in Allergic Inflammatory Airway Diseases	1	0.0213	#NUM!	IGF1
Ephrin A Signaling	1	0.0213	#NUM!	NGFR
Apelin Muscle Signaling Pathway	0.991	0.0208	#NUM!	GNG4
AMPK Signaling	0.987	0.00826	#NUM!	CHRNA4,GNG4
Role Of Osteoblasts In Rheumatoid Arthritis Signaling Pathway	0.983	0.0082	#NUM!	IGF1,PGF
MYC Mediated Apoptosis Signaling	0.975	0.02	#NUM!	NGFR
Cell Cycle: G2/M DNA Damage Checkpoint Regulation	0.975	0.02	#NUM!	SFN
FAT10 Cancer Signaling Pathway	0.975	0.02	#NUM!	NGFR
Wound Healing Signaling Pathway	0.959	0.00794	#NUM!	NGFR,PGF
Cardiac Hypertrophy Signaling	0.936	0.00766	#NUM!	GNG4,IGF1
Chondroitin Sulfate Biosynthesis	0.914	0.0172	#NUM!	B3GAT1
Colorectal Cancer Metastasis Signaling	0.907	0.00738	#NUM!	GNG4,PGF
Dermatan Sulfate Biosynthesis	0.9	0.0167	#NUM!	B3GAT1
PCP (Planar Cell Polarity) Pathway	0.9	0.0167	#NUM!	NDP
Huntington's Disease Signaling	0.876	0.00707	#NUM!	GNG4,IGF1
Induction of Apoptosis by HIV1	0.866	0.0154	#NUM!	NGFR
Glutamate Receptor Signaling	0.86	0.0152	#NUM!	GNG4
GM-CSF Signaling	0.836	0.0143	#NUM!	CAMK2B
Growth Hormone Signaling	0.83	0.0141	#NUM!	IGF1
Dendritic Cell Maturation	0.824	0.00503	#NUM!	HLA-DQB1,NGFR,TYROBP
Melatonin Signaling	0.824	0.0139	#NUM!	CAMK2B
Ephrin B Signaling	0.824	0.0139	#NUM!	GNG4
Role Of Osteoclasts In Rheumatoid Arthritis Signaling Pathway	0.815	0.00647	#NUM!	NGFR,TYROBP
ERK5 Signaling	0.815	0.0135	#NUM!	SFN
GPCR-Mediated Integration of Enteroendocrine Signaling Exemplified by an L Cell	0.81	0.0133	#NUM!	VIPR1
Synaptogenesis Signaling Pathway	0.801	0.00635	#NUM!	CAMK2B,CPLX1
TREM1 Signaling	0.799	0.013	#NUM!	TYROBP
Antiproliferative Role of Somatostatin Receptor 2	0.799	0.013	#NUM!	GNG4
Neuroinflammation Signaling Pathway	0.799	0.00631	#NUM!	HLA-DQB1,TYROBP
Role of JAK family kinases in IL-6-type Cytokine Signaling	0.788	0.0127	#NUM!	PGF
Myelination Signaling Pathway	0.777	0.00612	#NUM!	IGF1,NGFR
Estrogen-Dependent Breast Cancer Signaling	0.777	0.0123	#NUM!	IGF1
Chemokine Signaling	0.777	0.0123	#NUM!	CAMK2B
VEGF Family Ligand-Receptor Interactions	0.764	0.0119	#NUM!	PGF
HIPPO signaling	0.754	0.0116	#NUM!	SFN
Heparan Sulfate Biosynthesis	0.745	0.0114	#NUM!	B3GAT1
Immunogenic Cell Death Signaling Pathway	0.738	0.0111	#NUM!	NGFR
Ceramide Signaling	0.733	0.011	#NUM!	NGFR
Pyroptosis Signaling Pathway	0.724	0.0108	#NUM!	NGFR
IL-1 Signaling	0.712	0.0104	#NUM!	GNG4
p53 Signaling	0.703	0.0102	#NUM!	SFN
Neuropathic Pain Signaling In Dorsal Horn Neurons	0.69	0.0099	#NUM!	CAMK2B
PPAR Signaling	0.67	0.00935	#NUM!	NGFR
α-Adrenergic Signaling	0.662	0.00917	#NUM!	GNG4
CDK5 Signaling	0.642	0.0087	#NUM!	NGFR
Bladder Cancer Signaling	0.638	0.00862	#NUM!	PGF
Airway Pathology in Chronic Obstructive Pulmonary Disease	0.631	0.00847	#NUM!	LCN2
Virus Entry via Endocytic Pathways	0.631	0.00847	#NUM!	CXADR
GPCR-Mediated Nutrient Sensing in Enteroendocrine Cells	0.631	0.00847	#NUM!	GNG4
MSP-RON Signaling In Macrophages Pathway	0.629	0.0084	#NUM!	HLA-DQB1
NGF Signaling	0.625	0.00833	#NUM!	NGFR
Nitric Oxide Signaling in the Cardiovascular System	0.625	0.00833	#NUM!	PGF
Th1 Pathway	0.62	0.0082	#NUM!	HLA-DQB1
RHOA Signaling	0.613	0.00806	#NUM!	IGF1
Hepatic Fibrosis Signaling Pathway	0.609	0.00473	#NUM!	NGFR,PGF
Pancreatic Adenocarcinoma Signaling	0.607	0.00794	#NUM!	PGF
14-3-3-mediated Signaling	0.604	0.00787	#NUM!	SFN
G Beta Gamma Signaling	0.599	0.00775	#NUM!	GNG4
IL-6 Signaling	0.599	0.00775	#NUM!	NGFR
fMLP Signaling in Neutrophils	0.592	0.00763	#NUM!	GNG4
Synaptic Long Term Potentiation	0.59	0.00758	#NUM!	CAMK2B
GABA Receptor Signaling	0.59	0.00758	#NUM!	GNG4
Atherosclerosis Signaling	0.587	0.00752	#NUM!	LYZ
P2Y Purigenic Receptor Signaling Pathway	0.587	0.00752	#NUM!	GNG4
CCR3 Signaling in Eosinophils	0.583	0.00746	#NUM!	GNG4
Th2 Pathway	0.575	0.0073	#NUM!	HLA-DQB1
Reelin Signaling in Neurons	0.573	0.00725	#NUM!	CAMK2B
Molecular Mechanisms of Cancer	0.572	0.00444	#NUM!	CAMK2B,GNG4
Apelin Endothelial Signaling Pathway	0.565	0.00709	#NUM!	GNG4
Hereditary Breast Cancer Signaling	0.562	0.00704	#NUM!	SFN
Endocannabinoid Cancer Inhibition Pathway	0.55	0.0068	#NUM!	PGF
Endocannabinoid Neuronal Synapse Pathway	0.545	0.00671	#NUM!	GNG4
T Helper Cell Differentiation	0.544	0.00425	#NUM!	HLA-DQB1,NGFR
Dilated Cardiomyopathy Signaling Pathway	0.542	0.00667	#NUM!	CAMK2B
NAD Signaling Pathway	0.539	0.00662	#NUM!	IGF1
PTEN Signaling	0.539	0.00662	#NUM!	NGFR
Factors Promoting Cardiogenesis in Vertebrates	0.535	0.00654	#NUM!	CAMK2B
Type II Diabetes Mellitus Signaling	0.535	0.00654	#NUM!	NGFR
IL-10 Signaling	0.533	0.00649	#NUM!	HLA-DQB1
Relaxin Signaling	0.53	0.00645	#NUM!	GNG4
Epithelial Adherens Junction Signaling	0.526	0.00637	#NUM!	SFN
Ovarian Cancer Signaling	0.523	0.00633	#NUM!	PGF
HMGB1 Signaling	0.503	0.00599	#NUM!	NGFR
CXCR4 Signaling	0.502	0.00595	#NUM!	GNG4
ICOS-ICOSL Signaling in T Helper Cells	0.5	0.00394	#NUM!	CAMK2B,HLA-DQB1
Androgen Signaling	0.499	0.00592	#NUM!	GNG4
Type I Diabetes Mellitus Signaling	0.499	0.00393	#NUM!	HLA-DQB1,NGFR
Glioblastoma Multiforme Signaling	0.495	0.00585	#NUM!	IGF1
Th1 and Th2 Activation Pathway	0.492	0.00581	#NUM!	HLA-DQB1
Tight Junction Signaling	0.479	0.00559	#NUM!	NGFR
Cardiac β-adrenergic Signaling	0.476	0.00556	#NUM!	GNG4
Acute Phase Response Signaling	0.467	0.00541	#NUM!	NGFR
MicroRNA Biogenesis Signaling Pathway	0.463	0.00535	#NUM!	IGF1
Macrophage Classical Activation Signaling Pathway	0.46	0.00529	#NUM!	HLA-DQB1
Granulocyte Adhesion and Diapedesis	0.46	0.00529	#NUM!	NGFR
Hepatic Cholestasis	0.456	0.00524	#NUM!	NGFR
Xenobiotic Metabolism PXR Signaling Pathway	0.453	0.00521	#NUM!	CAMK2B
Regulation Of The Epithelial Mesenchymal Transition By Growth Factors Pathway	0.453	0.00521	#NUM!	NGFR
Leukocyte Extravasation Signaling	0.452	0.00518	#NUM!	RAP1GAP
PKCθ Signaling in T Lymphocytes	0.446	0.00358	#NUM!	CAMK2B,HLA-DQB1
Natural Killer Cell Signaling	0.444	0.00505	#NUM!	TYROBP
Synaptic Long Term Depression	0.444	0.00505	#NUM!	IGF1
Gap Junction Signaling	0.444	0.00505	#NUM!	GJB2
Oxytocin In Brain Signaling Pathway	0.441	0.00503	#NUM!	GNG4
Adrenomedullin signaling pathway	0.441	0.00503	#NUM!	RAMP3
PI3K/AKT Signaling	0.44	0.005	#NUM!	SFN
Human Embryonic Stem Cell Pluripotency	0.438	0.00498	#NUM!	NTF4
ILK Signaling	0.438	0.00498	#NUM!	PGF
Macrophage Alternative Activation Signaling Pathway	0.437	0.00495	#NUM!	HLA-DQB1
Agranulocyte Adhesion and Diapedesis	0.423	0.00476	#NUM!	AOC3
mTOR Signaling	0.417	0.00467	#NUM!	PGF
RHOGDI Signaling	0.407	0.00455	#NUM!	GNG4
Multiple Sclerosis Signaling Pathway	0.405	0.0045	#NUM!	HLA-DQB1
IL-12 Signaling and Production in Macrophages	0.384	0.00424	#NUM!	LYZ
Osteoarthritis Pathway	0.384	0.00424	#NUM!	PGF
LPS/IL-1 Mediated Inhibition of RXR Function	0.36	0.00394	#NUM!	NGFR
Sperm Motility	0.356	0.00389	#NUM!	GNG4
Signaling by Rho Family GTPases	0.344	0.00375	#NUM!	GNG4
Insulin Secretion Signaling Pathway	0.338	0.00368	#NUM!	CAMK2B
Protein Ubiquitination Pathway	0.336	0.00366	#NUM!	USP2
Chronic Myeloid Leukemia Signaling	0.331	0.0036	#NUM!	CBLC
Oxytocin Signaling Pathway	0.326	0.00355	#NUM!	GNG4
Xenobiotic Metabolism Signaling	0.317	0.00344	#NUM!	CAMK2B
Sirtuin Signaling Pathway	0.314	0.00341	#NUM!	MAP1LC3C
Mitochondrial Dysfunction	0.266	0.0029	#NUM!	CAMK2B
Role of NFAT in Regulation of the Immune Response	0	0.00193	#NUM!	GNG4,HLA-DQB1
CCR5 Signaling in Macrophages	0	0.002	#NUM!	GNG4
Calcium-induced T Lymphocyte Apoptosis	0	0.00217	#NUM!	HLA-DQB1
CTLA4 Signaling in Cytotoxic T Lymphocytes	0	0.00164	#NUM!	HLA-DQB1
CD28 Signaling in T Helper Cells	0	0.00193	#NUM!	HLA-DQB1
Allograft Rejection Signaling	0	0.00205	#NUM!	HLA-DQB1
Autoimmune Thyroid Disease Signaling	0	0.00218	#NUM!	HLA-DQB1
Graft-versus-Host Disease Signaling	0	0.00224	#NUM!	HLA-DQB1
p70S6K Signaling	0	0.00172	#NUM!	SFN
G Protein Signaling Mediated by Tubby	0	0.00214	#NUM!	GNG4
CDC42 Signaling	0	0.00174	#NUM!	HLA-DQB1
FAK Signaling	0	0.000961	#NUM!	VIPR1
Phospholipase C Signaling	0	0.000892	#NUM!	GNG4
Altered T Cell and B Cell Signaling in Rheumatoid Arthritis	0	0.00106	#NUM!	HLA-DQB1
B Cell Development	0	0.00204	#NUM!	HLA-DQB1
NUR77 Signaling in T Lymphocytes	0	0.00195	#NUM!	HLA-DQB1
OX40 Signaling Pathway	0	0.00209	#NUM!	HLA-DQB1
PI3K Signaling in B Lymphocytes	0	0.00169	#NUM!	CAMK2B
TEC Kinase Signaling	0	0.00173	#NUM!	GNG4
SAPK/JNK Signaling	0	0.00199	#NUM!	GNG4
IL-4 Signaling	0	0.00173	#NUM!	HLA-DQB1
B Cell Receptor Signaling	0	0.00157	#NUM!	CAMK2B
NF-κB Signaling	0	0.00175	#NUM!	NGFR
T Cell Receptor Signaling	0	0.00162	#NUM!	HLA-DQB1
Phagosome Formation	0	0.00144	#NUM!	VIPR1
T Cell Exhaustion Signaling Pathway	0	0.00176	#NUM!	HLA-DQB1
Systemic Lupus Erythematosus In T Cell Signaling Pathway	0	0.00156	#NUM!	HLA-DQB1

### Sheet: Group #2
© 2000-2023 QIAGEN. All rights reserved.
Ingenuity Canonical Pathways	-log(p-value)	Ratio	z-score	Molecules
CDK5 Signaling	2.33	0.0174	#NUM!	NGFR,PPP1R14A
NAD Biosynthesis III	2.27	0.167	#NUM!	NMNAT2
Protein Kinase A Signaling	2.26	0.0073	#NUM!	DUSP5,NGFR,PPP1R14A
NAD Biosynthesis from 2-amino-3-carboxymuconate Semialdehyde	2.21	0.143	#NUM!	NMNAT2
NAD Salvage Pathway III	2.21	0.143	#NUM!	NMNAT2
NAD Signaling Pathway	2.1	0.0132	#NUM!	NMNAT2,SLC7A5
D-myo-inositol (1,4,5,6)-Tetrakisphosphate Biosynthesis	1.96	0.0112	#NUM!	DUSP5,PPP1R14A
D-myo-inositol (3,4,5,6)-tetrakisphosphate Biosynthesis	1.96	0.0112	#NUM!	DUSP5,PPP1R14A
NAD biosynthesis II (from tryptophan)	1.94	0.0769	#NUM!	NMNAT2
γ-glutamyl Cycle	1.94	0.0769	#NUM!	CHAC1
Production of Nitric Oxide and Reactive Oxygen Species in Macrophages	1.91	0.0105	#NUM!	NGFR,PPP1R14A
3-phosphoinositide Degradation	1.91	0.0105	#NUM!	DUSP5,PPP1R14A
D-myo-inositol-5-phosphate Metabolism	1.89	0.0103	#NUM!	DUSP5,PPP1R14A
3-phosphoinositide Biosynthesis	1.85	0.00976	#NUM!	DUSP5,PPP1R14A
Autophagy	1.81	0.00926	#NUM!	NGFR,SLC7A5
Superpathway of Inositol Phosphate Compounds	1.74	0.00855	#NUM!	DUSP5,PPP1R14A
Circadian Rhythm Signaling	1.63	0.00746	#NUM!	NGFR,PER1
NAD Salvage Pathway II	1.62	0.037	#NUM!	NMNAT2
Role of Macrophages, Fibroblasts and Endothelial Cells in Rheumatoid Arthritis	1.46	0.00602	#NUM!	IL32,NGFR
Ephrin A Signaling	1.39	0.0213	#NUM!	NGFR
MYC Mediated Apoptosis Signaling	1.36	0.02	#NUM!	NGFR
FAT10 Cancer Signaling Pathway	1.36	0.02	#NUM!	NGFR
Role of Cytokines in Mediating Communication between Immune Cells	1.33	0.0185	#NUM!	IL32
GADD45 Signaling	1.28	0.0167	#NUM!	CCND2
Role of JAK2 in Hormone-like Cytokine Signaling	1.27	0.0161	#NUM!	CCND2
Induction of Apoptosis by HIV1	1.25	0.0154	#NUM!	NGFR
Cell Cycle: G1/S Checkpoint Regulation	1.23	0.0147	#NUM!	CCND2
Netrin Signaling	1.21	0.0139	#NUM!	UNC5B
Neurotrophin/TRK Signaling	1.17	0.0128	#NUM!	NGFR
Dopamine Receptor Signaling	1.16	0.0125	#NUM!	PPP1R14A
BEX2 Signaling Pathway	1.15	0.0122	#NUM!	NGFR
Cyclins and Cell Cycle Regulation	1.14	0.0118	#NUM!	CCND2
HIPPO signaling	1.13	0.0116	#NUM!	PPP1R14A
Axonal Guidance Signaling	1.13	0.00393	#NUM!	NGFR,UNC5B
Immunogenic Cell Death Signaling Pathway	1.11	0.0111	#NUM!	NGFR
Regulation of Cellular Mechanics by Calpain Protease	1.11	0.0111	#NUM!	CCND2
Ceramide Signaling	1.11	0.011	#NUM!	NGFR
Pyroptosis Signaling Pathway	1.1	0.0108	#NUM!	NGFR
Non-Small Cell Lung Cancer Signaling	1.09	0.0106	#NUM!	CCND2
Small Cell Lung Cancer Signaling	1.09	0.0104	#NUM!	CCND2
p53 Signaling	1.08	0.0102	#NUM!	CCND2
PPAR Signaling	1.04	0.00935	#NUM!	NGFR
PD-1, PD-L1 cancer immunotherapy pathway	1.04	0.00935	#NUM!	NGFR
Kinetochore Metaphase Signaling Pathway	1.03	0.00901	#NUM!	PPP1R14A
Breast Cancer Regulation by Stathmin1	1.01	0.00337	#NUM!	CCND2,PPP1R14A
Dendritic Cell Maturation	1.01	0.00336	#NUM!	IL32,NGFR
NGF Signaling	0.991	0.00833	#NUM!	NGFR
LXR/RXR Activation	0.983	0.00813	#NUM!	NGFR
Glioma Signaling	0.975	0.008	#NUM!	CCND2
IL-6 Signaling	0.963	0.00775	#NUM!	NGFR
Synaptic Long Term Potentiation	0.955	0.00758	#NUM!	PPP1R14A
Ferroptosis Signaling Pathway	0.955	0.00758	#NUM!	CHAC1
STAT3 Pathway	0.943	0.00741	#NUM!	NGFR
Insulin Receptor Signaling	0.932	0.00714	#NUM!	PPP1R14A
Role Of Chondrocytes In Rheumatoid Arthritis Signaling Pathway	0.928	0.00709	#NUM!	NGFR
Hereditary Breast Cancer Signaling	0.924	0.00704	#NUM!	CCND2
Endocannabinoid Cancer Inhibition Pathway	0.91	0.0068	#NUM!	CCND2
PTEN Signaling	0.9	0.00662	#NUM!	NGFR
Type II Diabetes Mellitus Signaling	0.893	0.00654	#NUM!	NGFR
Necroptosis Signaling Pathway	0.886	0.00641	#NUM!	NGFR
Aryl Hydrocarbon Receptor Signaling	0.879	0.00629	#NUM!	CCND2
Inhibition of ARE-Mediated mRNA Degradation Pathway	0.87	0.00617	#NUM!	NGFR
HMGB1 Signaling	0.857	0.00599	#NUM!	NGFR
Gαq Signaling	0.851	0.00588	#NUM!	RGS16
Glioblastoma Multiforme Signaling	0.848	0.00585	#NUM!	CCND2
WNT/β-catenin Signaling	0.842	0.00575	#NUM!	SOX13
Erythropoietin Signaling Pathway	0.836	0.00565	#NUM!	CCND2
Tight Junction Signaling	0.83	0.00559	#NUM!	NGFR
Cardiac β-adrenergic Signaling	0.827	0.00556	#NUM!	PPP1R14A
Acute Phase Response Signaling	0.818	0.00541	#NUM!	NGFR
Dopamine-DARPP32 Feedback in cAMP Signaling	0.815	0.00538	#NUM!	PPP1R14A
IL-17 Signaling	0.812	0.00535	#NUM!	RGS16
Granulocyte Adhesion and Diapedesis	0.81	0.00529	#NUM!	NGFR
Hepatic Cholestasis	0.804	0.00524	#NUM!	NGFR
Xenobiotic Metabolism PXR Signaling Pathway	0.801	0.00521	#NUM!	PPP1R14A
Regulation Of The Epithelial Mesenchymal Transition By Growth Factors Pathway	0.801	0.00521	#NUM!	NGFR
Hepatic Fibrosis / Hepatic Stellate Cell Activation	0.799	0.00515	#NUM!	NGFR
Pulmonary Healing Signaling Pathway	0.788	0.00503	#NUM!	NGFR
ID1 Signaling Pathway	0.785	0.00498	#NUM!	NGFR
RAR Activation	0.777	0.00488	#NUM!	ZBTB16
IL-8 Signaling	0.767	0.00476	#NUM!	CCND2
ERK/MAPK Signaling	0.757	0.00465	#NUM!	PPP1R14A
Role of Osteoblasts, Osteoclasts and Chondrocytes in Rheumatoid Arthritis	0.735	0.00439	#NUM!	NGFR
Wound Healing Signaling Pathway	0.695	0.00397	#NUM!	NGFR
LPS/IL-1 Mediated Inhibition of RXR Function	0.693	0.00394	#NUM!	NGFR
Chronic Myeloid Leukemia Signaling	0.658	0.0036	#NUM!	CCND2
Opioid Signaling Pathway	0.654	0.00357	#NUM!	RGS16
Oxytocin Signaling Pathway	0.652	0.00355	#NUM!	PPP1R14A
CLEAR Signaling Pathway	0.648	0.00351	#NUM!	NGFR
Senescence Pathway	0.629	0.00334	#NUM!	CCND2
Role Of Osteoclasts In Rheumatoid Arthritis Signaling Pathway	0.616	0.00324	#NUM!	NGFR
Myelination Signaling Pathway	0.595	0.00306	#NUM!	NGFR
Pathogen Induced Cytokine Storm Signaling Pathway	0.548	0.0027	#NUM!	NGFR
Hepatic Fibrosis Signaling Pathway	0.5	0.00236	#NUM!	NGFR
Molecular Mechanisms of Cancer	0.478	0.00222	#NUM!	CCND2
T Helper Cell Differentiation	0.462	0.00212	#NUM!	NGFR
Type I Diabetes Mellitus Signaling	0.435	0.00196	#NUM!	NGFR
Cardiac Hypertrophy Signaling (Enhanced)	0.413	0.00185	#NUM!	NGFR
NF-κB Signaling	0.396	0.00175	#NUM!	NGFR
CREB Signaling in Neurons	0.375	0.00165	#NUM!	NGFR
T Cell Receptor Signaling	0.371	0.00162	#NUM!	DUSP5
G-Protein Coupled Receptor Signaling	0.328	0.00142	#NUM!	RGS16
Systemic Lupus Erythematosus In B Cell Signaling Pathway	0.318	0.00138	#NUM!	CCND2
Phospholipase C Signaling	0.194	0.000892	#NUM!	PPP1R14A

### Sheet: Group #3
© 2000-2023 QIAGEN. All rights reserved.
Ingenuity Canonical Pathways	-log(p-value)	Ratio	z-score	Molecules
Ephrin A Signaling	2.4	0.0213	#NUM!	NGFR
MYC Mediated Apoptosis Signaling	2.37	0.02	#NUM!	NGFR
FAT10 Cancer Signaling Pathway	2.37	0.02	#NUM!	NGFR
Induction of Apoptosis by HIV1	2.26	0.0154	#NUM!	NGFR
Neurotrophin/TRK Signaling	2.18	0.0128	#NUM!	NGFR
BEX2 Signaling Pathway	2.16	0.0122	#NUM!	NGFR
Immunogenic Cell Death Signaling Pathway	2.12	0.0111	#NUM!	NGFR
Ceramide Signaling	2.11	0.011	#NUM!	NGFR
Pyroptosis Signaling Pathway	2.1	0.0108	#NUM!	NGFR
PPAR Signaling	2.04	0.00935	#NUM!	NGFR
PD-1, PD-L1 cancer immunotherapy pathway	2.04	0.00935	#NUM!	NGFR
CDK5 Signaling	2.01	0.0087	#NUM!	NGFR
NGF Signaling	2	0.00833	#NUM!	NGFR
LXR/RXR Activation	1.98	0.00813	#NUM!	NGFR
IL-6 Signaling	1.96	0.00775	#NUM!	NGFR
STAT3 Pathway	1.94	0.00741	#NUM!	NGFR
Role Of Chondrocytes In Rheumatoid Arthritis Signaling Pathway	1.92	0.00709	#NUM!	NGFR
PTEN Signaling	1.89	0.00662	#NUM!	NGFR
Type II Diabetes Mellitus Signaling	1.89	0.00654	#NUM!	NGFR
Necroptosis Signaling Pathway	1.88	0.00641	#NUM!	NGFR
Inhibition of ARE-Mediated mRNA Degradation Pathway	1.86	0.00617	#NUM!	NGFR
HMGB1 Signaling	1.85	0.00599	#NUM!	NGFR
Gαq Signaling	1.84	0.00588	#NUM!	RGS16
Tight Junction Signaling	1.82	0.00559	#NUM!	NGFR
Acute Phase Response Signaling	1.81	0.00541	#NUM!	NGFR
IL-17 Signaling	1.8	0.00535	#NUM!	RGS16
Granulocyte Adhesion and Diapedesis	1.8	0.00529	#NUM!	NGFR
Hepatic Cholestasis	1.79	0.00524	#NUM!	NGFR
Production of Nitric Oxide and Reactive Oxygen Species in Macrophages	1.79	0.00524	#NUM!	NGFR
Regulation Of The Epithelial Mesenchymal Transition By Growth Factors Pathway	1.79	0.00521	#NUM!	NGFR
Hepatic Fibrosis / Hepatic Stellate Cell Activation	1.79	0.00515	#NUM!	NGFR
Pulmonary Healing Signaling Pathway	1.77	0.00503	#NUM!	NGFR
ID1 Signaling Pathway	1.77	0.00498	#NUM!	NGFR
Autophagy	1.74	0.00463	#NUM!	NGFR
Role of Osteoblasts, Osteoclasts and Chondrocytes in Rheumatoid Arthritis	1.72	0.00439	#NUM!	NGFR
Wound Healing Signaling Pathway	1.67	0.00397	#NUM!	NGFR
LPS/IL-1 Mediated Inhibition of RXR Function	1.67	0.00394	#NUM!	NGFR
Circadian Rhythm Signaling	1.65	0.00373	#NUM!	NGFR
Opioid Signaling Pathway	1.63	0.00357	#NUM!	RGS16
CLEAR Signaling Pathway	1.62	0.00351	#NUM!	NGFR
Role Of Osteoclasts In Rheumatoid Arthritis Signaling Pathway	1.59	0.00324	#NUM!	NGFR
Myelination Signaling Pathway	1.56	0.00306	#NUM!	NGFR
Role of Macrophages, Fibroblasts and Endothelial Cells in Rheumatoid Arthritis	1.55	0.00301	#NUM!	NGFR
Pathogen Induced Cytokine Storm Signaling Pathway	1.51	0.0027	#NUM!	NGFR
Protein Kinase A Signaling	1.46	0.00243	#NUM!	NGFR
Hepatic Fibrosis Signaling Pathway	1.45	0.00236	#NUM!	NGFR
T Helper Cell Differentiation	1.4	0.00212	#NUM!	NGFR
Axonal Guidance Signaling	1.37	0.00196	#NUM!	NGFR
Type I Diabetes Mellitus Signaling	1.37	0.00196	#NUM!	NGFR
Cardiac Hypertrophy Signaling (Enhanced)	1.34	0.00185	#NUM!	NGFR
NF-κB Signaling	1.32	0.00175	#NUM!	NGFR
Dendritic Cell Maturation	1.3	0.00168	#NUM!	NGFR
CREB Signaling in Neurons	1.29	0.00165	#NUM!	NGFR
G-Protein Coupled Receptor Signaling	1.23	0.00142	#NUM!	RGS16

### Sheet: Group #4
© 2000-2023 QIAGEN. All rights reserved.
Ingenuity Canonical Pathways	-log(p-value)	Ratio	z-score	Molecules
Vitamin-C Transport	1.87	0.0435	#NUM!	GJB2
PCP (Planar Cell Polarity) Pathway	1.46	0.0167	#NUM!	NDP
Neurotrophin/TRK Signaling	1.34	0.0128	#NUM!	NTF4
Thyroid Cancer Signaling	1.34	0.0127	#NUM!	NTF4
Virus Entry via Endocytic Pathways	1.17	0.00847	#NUM!	CXADR
S100 Family Signaling Pathway	1.12	0.00259	#NUM!	NTF4,S100A14
eNOS Signaling	1.05	0.00641	#NUM!	CHRNA4
Gap Junction Signaling	0.955	0.00505	#NUM!	GJB2
Adrenomedullin signaling pathway	0.951	0.00503	#NUM!	RAMP3
ID1 Signaling Pathway	0.947	0.00498	#NUM!	CHRNA4
Human Embryonic Stem Cell Pluripotency	0.947	0.00498	#NUM!	NTF4
Autophagy	0.917	0.00463	#NUM!	MAP1LC3C
Calcium Signaling	0.91	0.00455	#NUM!	CHRNA4
AMPK Signaling	0.873	0.00413	#NUM!	CHRNA4
Sirtuin Signaling Pathway	0.796	0.00341	#NUM!	MAP1LC3C
Axonal Guidance Signaling	0.58	0.00196	#NUM!	NTF4
Glucocorticoid Receptor Signaling	0.53	0.00172	#NUM!	KRT8

### Sheet: Group #5
© 2000-2023 QIAGEN. All rights reserved.
Ingenuity Canonical Pathways	-log(p-value)	Ratio	z-score	Molecules
NAD Signaling Pathway	2.67	0.0132	#NUM!	NMNAT2,SLC7A5
NAD Biosynthesis III	2.55	0.167	#NUM!	NMNAT2
NAD Biosynthesis from 2-amino-3-carboxymuconate Semialdehyde	2.49	0.143	#NUM!	NMNAT2
NAD Salvage Pathway III	2.49	0.143	#NUM!	NMNAT2
NAD biosynthesis II (from tryptophan)	2.22	0.0769	#NUM!	NMNAT2
γ-glutamyl Cycle	2.22	0.0769	#NUM!	CHAC1
NAD Salvage Pathway II	1.9	0.037	#NUM!	NMNAT2
Role of Cytokines in Mediating Communication between Immune Cells	1.6	0.0185	#NUM!	IL32
Netrin Signaling	1.48	0.0139	#NUM!	UNC5B
Ferroptosis Signaling Pathway	1.22	0.00758	#NUM!	CHAC1
WNT/β-catenin Signaling	1.11	0.00575	#NUM!	SOX13
D-myo-inositol (1,4,5,6)-Tetrakisphosphate Biosynthesis	1.1	0.00559	#NUM!	DUSP5
D-myo-inositol (3,4,5,6)-tetrakisphosphate Biosynthesis	1.1	0.00559	#NUM!	DUSP5
3-phosphoinositide Degradation	1.07	0.00524	#NUM!	DUSP5
D-myo-inositol-5-phosphate Metabolism	1.06	0.00513	#NUM!	DUSP5
3-phosphoinositide Biosynthesis	1.04	0.00488	#NUM!	DUSP5
Autophagy	1.02	0.00463	#NUM!	SLC7A5
Superpathway of Inositol Phosphate Compounds	0.983	0.00427	#NUM!	DUSP5
Role of Macrophages, Fibroblasts and Endothelial Cells in Rheumatoid Arthritis	0.842	0.00301	#NUM!	IL32
Protein Kinase A Signaling	0.754	0.00243	#NUM!	DUSP5
Axonal Guidance Signaling	0.672	0.00196	#NUM!	UNC5B
Dendritic Cell Maturation	0.611	0.00168	#NUM!	IL32
T Cell Receptor Signaling	0.599	0.00162	#NUM!	DUSP5
