## Supplementary material for "Small RNA Sequencing Reveals a Distinct MicroRNA Signature between Glucocorticoid Responder and Glucocorticoid Non-responder Primary Human Trabecular Meshwork Cells after Dexamethasone Treatment": List 2D_Comparative analysis of patways of target mRNA list 2_group C-D.xls

### Sheet: Sheet0
© 2000-2023 QIAGEN. All rights reserved.
Canonical Pathways	miRNAseq-group #3	miRNAseq-group #4	miRNAseq-group #5
Autophagy	1.73947	0.917927	1.01681
Neurotrophin/TRK Signaling	2.18055	1.34393	0
ID1 Signaling Pathway	1.77059	0.947414	0
NAD Signaling Pathway	0	0	2.66694
Axonal Guidance Signaling	1.36992	0.579884	0.671083
NAD Biosynthesis III	0	0	2.55388
NAD Salvage Pathway III	0	0	2.48703
NAD Biosynthesis from 2-amino-3-carboxymuconate Semialdehyde	0	0	2.48703
Ephrin A Signaling	2.40026	0	0
Role of Macrophages, Fibroblasts and Endothelial Cells in Rheumatoid Arthritis	1.55386	0	0.840676
MYC Mediated Apoptosis Signaling	2.37342	0	0
FAT10 Cancer Signaling Pathway	2.37342	0	0
Induction of Apoptosis by HIV1	2.25961	0	0
NAD biosynthesis II (from tryptophan)	0	0	2.21874
γ-glutamyl Cycle	0	0	2.21874
Protein Kinase A Signaling	1.46188	0	0.755124
BEX2 Signaling Pathway	2.15887	0	0
Immunogenic Cell Death Signaling Pathway	2.11851	0	0
Ceramide Signaling	2.11372	0	0
Pyroptosis Signaling Pathway	2.1043	0	0
PD-1, PD-L1 cancer immunotherapy pathway	2.04353	0	0
PPAR Signaling	2.04353	0	0
CDK5 Signaling	2.01229	0	0
NGF Signaling	1.99385	0	0
LXR/RXR Activation	1.98316	0	0
IL-6 Signaling	1.96253	0	0
STAT3 Pathway	1.94284	0	0
Role Of Chondrocytes In Rheumatoid Arthritis Signaling Pathway	1.92401	0	0
Dendritic Cell Maturation	1.3022	0	0.610364
NAD Salvage Pathway II	0	0	1.9026
PTEN Signaling	1.89434	0	0
Type II Diabetes Mellitus Signaling	1.88865	0	0
Necroptosis Signaling Pathway	1.88024	0	0
Vitamin-C Transport	0	1.86774	0
Inhibition of ARE-Mediated mRNA Degradation Pathway	1.86391	0	0
HMGB1 Signaling	1.85075	0	0
Gαq Signaling	1.84305	0	0
Tight Junction Signaling	1.82072	0	0
Acute Phase Response Signaling	1.80646	0	0
IL-17 Signaling	1.80181	0	0
Granulocyte Adhesion and Diapedesis	1.79721	0	0
Production of Nitric Oxide and Reactive Oxygen Species in Macrophages	1.79266	0	0
Hepatic Cholestasis	1.79266	0	0
Regulation Of The Epithelial Mesenchymal Transition By Growth Factors Pathway	1.7904	0	0
Hepatic Fibrosis / Hepatic Stellate Cell Activation	1.78591	0	0
Pulmonary Healing Signaling Pathway	1.77491	0	0
Role of Osteoblasts, Osteoclasts and Chondrocytes in Rheumatoid Arthritis	1.7161	0	0
Wound Healing Signaling Pathway	1.67285	0	0
LPS/IL-1 Mediated Inhibition of RXR Function	1.66944	0	0
Circadian Rhythm Signaling	1.64627	0	0
Opioid Signaling Pathway	1.62735	0	0
CLEAR Signaling Pathway	1.61971	0	0
Role of Cytokines in Mediating Communication between Immune Cells	0	0	1.60405
Role Of Osteoclasts In Rheumatoid Arthritis Signaling Pathway	1.58482	0	0
Myelination Signaling Pathway	1.5604	0	0
Pathogen Induced Cytokine Storm Signaling Pathway	1.50598	0	0
Netrin Signaling	0	0	1.48077
PCP (Planar Cell Polarity) Pathway	0	1.45573	0
Hepatic Fibrosis Signaling Pathway	1.4495	0	0
T Helper Cell Differentiation	1.40326	0	0
Type I Diabetes Mellitus Signaling	1.36992	0	0
Cardiac Hypertrophy Signaling (Enhanced)	1.34294	0	0
Thyroid Cancer Signaling	0	1.33852	0
NF-κB Signaling	1.32058	0	0
